# Identification and characterization of four bacteriome- and mycobiome-derived subtypes in tumour and adjacent mucosa tissue of colorectal cancer patients

**DOI:** 10.1101/2022.09.27.509391

**Authors:** Manuela Salvucci, Liam Poynter, Reza Minerzami, Steven Carberry, Robert O’Byrne, James Alexander, Diether Lambrechts, Kirill Veselkov, James Kinross, Jochen H. M. Prehn

**Affiliations:** Centre for Systems Medicine, Department of Physiology and Medical Physics, Royal College of Surgeons in Ireland, Dublin, Ireland; Department of Surgery and Cancer, Imperial College London, London, United Kingdom; Department of Colorectal Surgery, The Royal Free Hospital, Hampstead, London, United Kingdom; Department of Metabolism, Digestion and Reproduction, Imperial College London, London, United Kingdom; VIB Center for Cancer Biology, VIB, Leuven, Belgium

**Keywords:** colorectal cancer, microbiome, bacteriome, bacteria, mycobiome, fungi, subtyping, signatures, prognostic biomarker

## Abstract

**Objective:** Here, we systematically investigated alterations in the bacteriome and mycobiome of CRC patients in tumours and matched adjacent mucosa resulting in the identification of microbiome-based subtypes associated with host clinico-pathological and molecular characteristics.

**Design:** Diversity and composition of bacteriome and mycobiome of tumour and adjacent mucosa, resulting subtypes were computationally deconvoluted from RNA sequencing, using >10000 samples from in-house and publically available patient cohorts.

**Results:** The bacteriome of tumours had higher dominance and lower α-diversity compared to matched adjacent local and distant mucosa. Tumours were enriched with *Proteobacteria* (*Gammaproteobacteria* class), *Fusobacteria* (including *Fusobacterium Nucleatum* species) and *Basidiomycota* fungi (*Malasseziaceae* family). Tumours were depleted of *Bacteroidetes* (*Bacteroidia* class), *Firmicutes* (*Clostridia* class) and *Ascomycota* (*Sordariomycetes* and *Saccharomycotina*). Tumours and adjacent mucosa samples were classified into 4 microbial subtypes, termed C1 to C4, based on the bacteriome and mycobiome composition. The bacterial *Propionibacteriaceae*, *Enterobacteriaceae*, *Fusobacteriaceae*, *Bacteroidaceae* and *Ruminococcaceae* and the fungal *Malasseziaceae*, *Saccharomycetaceae* and *Aspergillaceae* were among the key families driving the microbial subtyping. Microbial subtypes were associated with distinct tumour histology and patient phenotypes and served as an independent prognostic marker for disease-free survival. Key associations between microbial subtypes and alterations in host immune response and signalling pathways were validated in the TCGA pan-cancer cohort. The microbial subtyping demonstrated stratification value in the pan-cancer settings beyond merely representing differences in survival by cancer type.

**Conclusions:** This study demonstrates the translational potential of microbial subtyping in CRC patient stratification, and provides avenues to design tailored microbiota modulation therapy to further precision oncology.

**Statement of significance:** *What is already known on this subject?:*

- The microbiome has been implicated in the pathogenesis, progression and therapeutic response in patients diagnosed with CRC and other cancers.
- The vast majority of studies to date has focussed on investigating the bacteriome while the critical role played by the mycobiome in shaping cancer has begun to be explored more recently.
- The bacterial and fungal composition and diversity in on-tumour tissue compared to matched local and distal off-tumour mucosa is largely unexplored.
- Tumorigenesis may be promoted via alterations of the microbiome ecosystem that may be better recapitulated by a multi-kingdom microbial signature rather than by the abundance of individual bacterial or fungal microorganisms.

*What are the new findings?:*

- On-tumour tissue was enriched with *Fusobacteria, Proteobacteria, Basidyomicota* and depleted of *Bacteroidetes, Firmicutes, Ascomycota* compared with adjacent off-tumour mucosa.
- We stratified >600 CRC patients into four distinct microbial-based subtypes (C1-C4) according to their bacteriome and mycobiome composition. The microbial subtypes were associated with distinct prognosis, clinical phenotypes such as staging, tumour location, history, lymphovascular invasion, TP53 status and clinical outcome.
- Furthermore, the majority of matched adjacent mucosa samples were classified as C1 and paired tumour-matched normal samples demonstrated a robust shift towards the C1 subtype in off-tumour tissue, suggesting that the C1 subtype may recapitulate a healthier-like microbiome. This hypothesis was supported by the microbial subtyping of colon samples from healthy subjects that were categorised as C1 almost exclusively.
- The identified microbial subtyping demonstrated stratification value in the pan-cancer settings (n=28 additional solid cancer indications spanning >9000 samples) beyond merely representing differences in survival by cancer type, providing the strongest stratification in liver cancer.

*How might it impact on clinical practise in the foreseeable future?:*

- This study laids the foundation to develop a microbial signature as biomarker to clinically manage CRC and other solid cancers and potentially lead to microbiome-based companion diagnostics to design microbiota modulation therapy tailored to specific patients subgroups with distinct bacteriomes and mycobiomes.
