## Supplementary table 1 for "Identification and characterization of four bacteriome- and mycobiome-derived subtypes in tumour and adjacent mucosa tissue of colorectal cancer patients"

### Sheet: Sheet1
Source	Cohort	Tumour	Matched adjacent mucosa	Healthy mucosa	Grand total by cohort
In-house	ICL	26	23	0	49
TCGA-COAD-READ	TCGA-COAD-READ	630	51	0	681
GTEx	colon-sigmoid	0	0	140	140
	colon-transverse	0	0	144	144
TCGA-Pancancer	TCGA-ACC	79	0	0	79
	TCGA-BLCA	414	19	0	433
	TCGA-BRCA	1101	113	0	1214
	TCGA-CESC	304	3	0	307
	TCGA-CHOL	36	9	0	45
	TCGA-ESCA	161	11	0	172
	TCGA-GBM	156	5	0	161
	TCGA-HNSC	499	44	0	543
	TCGA-KICH	65	24	0	89
	TCGA-KIRC	538	72	0	610
	TCGA-KIRP	288	32	0	320
	TCGA-LGG	512	0	0	512
	TCGA-LIHC	371	50	0	421
	TCGA-LUAD	534	59	0	593
	TCGA-LUSC	502	49	0	551
	TCGA-MESO	86	0	0	86
	TCGA-OV	373	0	0	373
	TCGA-PAAD	177	4	0	181
	TCGA-PCPG	178	3	0	181
	TCGA-PRAD	499	52	0	551
	TCGA-SARC	259	2	0	261
	TCGA-SKCM	103	1	0	104
	TCGA-STAD	375	32	0	407
	TCGA-TGCT	150	0	0	150
	TCGA-THCA	501	58	0	559
	TCGA-UCEC	547	35	0	582
	TCGA-UCS	56	0	0	56
	TCGA-UVM	80	0	0	80
Grand total by tissue		9600	751	284	10635
