## Supplementary table 2 for "Identification and characterization of four bacteriome- and mycobiome-derived subtypes in tumour and adjacent mucosa tissue of colorectal cancer patients"

### Sheet: supplementary_table2
Variable	Level	Missing [n]	Overall [n]	ICL	TCGA-COAD-READ	P-value
n			631	26	605
Stage, n (%)	1	20	106 (17)	2 (8)	104 (18)	0.409
	2		230 (38)	10 (38)	220 (38)
	3		186 (30)	11 (42)	175 (30)
	4		89 (15)	3 (12)	86 (15)
Age, median [Q1,Q3]		0	68 [58,76]	74 [70,79]	68 [58,76]	0.003
Sex, n (%)	female	0	292 (46)	9 (35)	283 (47)	0.309
	male		339 (54)	17 (65)	322 (53)
Resection margins, n (%)	R0	161	462 (98)	24 (92)	438 (99)	0.067
	R1 or R2		8 (2)	2 (8)	6 (1)
Cancer type, n (%)	COAD	6	456 (73)	16 (80)	440 (73)	0.642
	READ		169 (27)	4 (20)	165 (27)
Tumor location, n (%)	distal	24	176 (29)	6 (30)	170 (29)	0.768
	proximal		268 (44)	10 (50)	258 (44)
	rectal		163 (27)	4 (20)	159 (27)
Lymphovascular invasion, n (%)	no	59	338 (59)	14 (54)	324 (59)	0.724
	yes		234 (41)	12 (46)	222 (41)
Perineural invasion, n (%)	no	374	192 (75)	21 (81)	171 (74)	0.609
	yes		65 (25)	5 (19)	60 (26)
Microsatellite status, n (%)	MSI	65	92 (16)	2 (67)	90 (16)	0.07
	MSS		474 (84)	1 (33)	473 (84)
KRAS status, n (%)	mutant	97	225 (42)		225 (42)	0.511
	wild type		309 (58)	2 (100)	307 (58)
BRAF status, n (%)	mutant	99	62 (12)		62 (12)	1
	wild type		470 (88)		470 (88)
TP53 status, n (%)	mutant	99	320 (60)		320 (60)	1
	wild type		212 (40)		212 (40)
CMS subtyping, n (%)	CMS1	0	89 (14)	8 (31)	81 (13)	0.007
	CMS2		248 (39)	4 (15)	244 (40)
	CMS3		81 (13)	4 (15)	77 (13)
	CMS4		155 (25)	10 (38)	145 (24)
	NOLBL		58 (9)		58 (10)
CRIS subtyping, n (%)	CRIS-A	5	161 (26)	8 (31)	153 (26)	<0.001
	CRIS-B		87 (14)	4 (15)	83 (14)
	CRIS-C		156 (25)	2 (8)	154 (26)
	CRIS-D		107 (17)	9 (35)	98 (16)
	CRIS-E		111 (18)	1 (4)	110 (18)
	NOLBL		4 (1)	2 (8)	2 (0)
