## Supplementary table 3 for "Identification and characterization of four bacteriome- and mycobiome-derived subtypes in tumour and adjacent mucosa tissue of colorectal cancer patients"

### Sheet: supplementary_table_3
Variable	Level	Missing [n]	Overall [n]	TCGA-ACC	TCGA-BLCA	TCGA-BRCA	TCGA-CESC	TCGA-CHOL	TCGA-COAD-READ	TCGA-ESCA	TCGA-GBM	TCGA-HNSC	TCGA-KICH	TCGA-KIRC	TCGA-KIRP	TCGA-LGG	TCGA-LIHC	TCGA-LUAD	TCGA-LUSC	TCGA-MESO	TCGA-OV	TCGA-PAAD	TCGA-PCPG	TCGA-PRAD	TCGA-SARC	TCGA-SKCM	TCGA-STAD	TCGA-TGCT	TCGA-THCA	TCGA-UCEC	TCGA-UCS	TCGA-UVM	P-value
n			9430	79	405	1085	304	36	605	161	153	499	65	530	288	511	370	513	501	86	341	177	178	496	259	103	375	134	501	539	56	80
Stage, n (%)	0	1594	47 (1)																									47 (35)					<0.001
	1		2452 (31)	9 (12)	2 (0)	179 (17)	162 (55)	19 (53)	104 (18)	16 (10)		25 (5)	20 (31)	265 (50)	179 (66)		171 (49)	274 (54)	244 (49)	10 (12)	1 (0)	21 (12)				2 (2)	53 (15)	59 (44)	280 (56)	336 (62)	21 (38)
	2		2229 (28)	37 (48)	130 (32)	616 (58)	69 (23)	9 (25)	220 (38)	72 (46)		81 (16)	25 (38)	57 (11)	25 (9)		86 (25)	121 (24)	162 (33)	16 (19)	20 (6)	146 (84)				67 (68)	111 (32)	13 (10)	52 (10)	50 (9)	5 (9)	39 (49)
	3		2007 (26)	16 (21)	139 (34)	247 (23)	45 (15)	1 (3)	175 (30)	55 (35)		89 (18)	14 (22)	123 (23)	51 (19)		84 (24)	84 (17)	84 (17)	44 (51)	269 (79)	3 (2)				27 (27)	150 (43)	14 (11)	112 (22)	124 (23)	20 (36)	37 (46)
	4		1101 (14)	15 (19)	132 (33)	20 (2)	21 (7)	7 (19)	86 (15)	14 (9)	153 (100)	304 (61)	6 (9)	82 (16)	15 (6)		5 (1)	26 (5)	7 (1)	16 (19)	49 (14)	4 (2)				3 (3)	38 (11)		55 (11)	29 (5)	10 (18)	4 (5)
Age, median [Q1,Q3]		41	61 [51,70]	49 [35,60]	69 [60,76]	58 [49,67]	46 [38,56]	66 [56,72]	68 [58,76]	60 [53,72]	60 [52,70]	61 [53,69]	50 [42,62]	61 [52,70]	61 [54,71]	41 [32,53]	61 [51,69]	66 [59,73]	68 [62,73]	64 [57,69]	59 [51,68]	65 [57,73]	46 [35,59]	61 [56,66]	61 [53,71]	65 [56,76]	67 [58,73]	31 [26,37]	46 [35,58]	64 [57,71]	68 [62,76]	62 [51,74]	<0.001
Sex, n (%)	female	0	4938 (52)	48 (61)	106 (26)	1073 (99)	304 (100)	20 (56)	283 (47)	23 (14)	54 (35)	133 (27)	26 (40)	186 (35)	76 (26)	228 (45)	121 (33)	276 (54)	130 (26)	15 (17)	341 (100)	80 (45)	101 (57)		141 (54)	42 (41)	134 (36)		367 (73)	539 (100)	56 (100)	35 (44)	<0.001
	male		4492 (48)	31 (39)	299 (74)	12 (1)		16 (44)	322 (53)	138 (86)	99 (65)	366 (73)	39 (60)	344 (65)	212 (74)	283 (55)	249 (67)	237 (46)	371 (74)	71 (83)		97 (55)	77 (43)	496 (100)	118 (46)	61 (59)	241 (64)	134 (100)	134 (27)			45 (56)
Microsatellite status, n (%)	MSI	436	392 (4)	4 (5)	2 (0)	16 (2)	8 (3)		90 (16)	3 (2)	1 (1)	4 (1)		5 (1)		2 (0)	3 (1)	3 (1)	3 (1)	2 (2)	3 (1)			3 (1)	2 (1)		66 (18)			170 (32)	2 (4)		<0.001
	MSS		8602 (96)	75 (95)	403 (100)	1017 (98)	294 (97)	36 (100)	473 (84)	157 (98)	150 (99)	491 (99)	65 (100)	330 (99)	285 (100)	506 (100)	365 (99)	508 (99)	490 (99)	80 (98)	247 (99)	175 (100)	178 (100)	493 (99)	251 (99)	103 (100)	308 (82)	134 (100)	490 (100)	364 (68)	54 (96)	80 (100)
KRAS status, n (%)	mutant	579	725 (8)		16 (4)	6 (1)	16 (6)	2 (6)	225 (42)	2 (1)	1 (1)	1 (0)		2 (1)	5 (2)	2 (0)	5 (1)	154 (30)	8 (2)	1 (1)	4 (2)	110 (65)		2 (0)	2 (1)	4 (4)	32 (9)	12 (9)	4 (1)	102 (20)	7 (12)		<0.001
	wild type		8126 (92)	79 (100)	387 (96)	1004 (99)	270 (94)	34 (94)	307 (58)	158 (99)	148 (99)	491 (100)	65 (100)	362 (99)	273 (98)	505 (100)	352 (99)	355 (70)	474 (98)	80 (99)	232 (98)	59 (35)	178 (100)	493 (100)	232 (99)	99 (96)	341 (91)	117 (91)	482 (99)	420 (80)	49 (88)	80 (100)
