## Supplementary table 4 for "Identification and characterization of four bacteriome- and mycobiome-derived subtypes in tumour and adjacent mucosa tissue of colorectal cancer patients"

### Sheet: Sheet1
Kingdom	Family	Group 1	Group 2	Mean difference	2.5% CI	97.5% CI	PostHoc Tukey P-value	Overall ANOVA P-value
Bacteria	Alcaligenaceae							<0.0001
		C1	C2	-4.4	-4.8	-4	<0.0001
		C1	C3	-1.1	-1.7	-0.5	0.002
		C1	C4	-0.6	-1.3	0.1	0.29
		C2	C3	3.3	2.7	3.9	<0.0001
		C2	C4	3.8	3.1	4.5	<0.0001
		C3	C4	0.5	-0.3	1.3	0.64
	Bacillaceae							<0.0001
		C1	C2	0.6	0.5	0.7	<0.0001
		C1	C3	-0.2	-0.4	0	0.08
		C1	C4	-0.1	-0.3	0.1	0.81
		C2	C3	-0.8	-1	-0.6	<0.0001
		C2	C4	-0.7	-0.9	-0.5	<0.0001
		C3	C4	0.1	-0.1	0.4	0.73
	Bacteroidaceae							<0.0001
		C1	C2	2.6	1.7	3.5	<0.0001
		C1	C3	-0.4	-1.7	1	0.95
		C1	C4	0.8	-0.7	2.3	0.72
		C2	C3	-3	-4.4	-1.6	0.0002
		C2	C4	-1.8	-3.3	-0.2	0.11
		C3	C4	1.2	-0.7	3	0.60
	Bradyrhizobiaceae							0.02
		C1	C2	0.3	0.1	0.6	0.053
		C1	C3	0.3	-0.1	0.7	0.35
		C1	C4	0.5	0	0.9	0.15
		C2	C3	0	-0.4	0.4	1.00
		C2	C4	0.1	-0.3	0.6	0.91
		C3	C4	0.1	-0.4	0.7	0.95
	Brevibacteriaceae							<0.0001
		C1	C2	0.3	0.2	0.3	<0.0001
		C1	C3	0	-0.1	0.1	1.00
		C1	C4	0	-0.1	0.1	1.00
		C2	C3	-0.3	-0.4	-0.2	<0.0001
		C2	C4	-0.3	-0.4	-0.2	<0.0001
		C3	C4	0	-0.1	0.1	1.00
	Brucellaceae							<0.0001
		C1	C2	0.2	0.2	0.3	<0.0001
		C1	C3	-0.2	-0.2	-0.1	<0.0001
		C1	C4	0	0	0.1	0.87
		C2	C3	-0.4	-0.5	-0.4	<0.0001
		C2	C4	-0.2	-0.3	-0.1	<0.0001
		C3	C4	0.2	0.1	0.3	<0.0001
	Burkholderiaceae							<0.0001
		C1	C2	2.8	2.2	3.5	<0.0001
		C1	C3	-0.9	-1.9	0.1	0.25
		C1	C4	0	-1.1	1.2	1.00
		C2	C3	-3.8	-4.8	-2.8	<0.0001
		C2	C4	-2.8	-4	-1.6	<0.0001
		C3	C4	1	-0.4	2.4	0.51
	Campylobacteraceae							<0.0001
		C1	C2	0.1	0	0.2	0.02
		C1	C3	-1.1	-1.2	-1	<0.0001
		C1	C4	0.1	0	0.3	0.49
		C2	C3	-1.2	-1.4	-1.1	<0.0001
		C2	C4	0	-0.2	0.1	1.00
		C3	C4	1.2	1	1.4	<0.0001
	Chitinophagaceae							<0.0001
		C1	C2	0.3	0.2	0.3	<0.0001
		C1	C3	0.1	-0.1	0.2	0.72
		C1	C4	-0.1	-0.3	0.1	0.72
		C2	C3	-0.2	-0.3	0	0.10
		C2	C4	-0.3	-0.5	-0.2	0.0005
		C3	C4	-0.2	-0.4	0	0.38
	Clostridiaceae							<0.0001
		C1	C2	0.5	0.3	0.7	<0.0001
		C1	C3	0.3	0	0.7	0.17
		C1	C4	0.5	0.1	0.9	0.06
		C2	C3	-0.2	-0.5	0.2	0.74
		C2	C4	-0.1	-0.4	0.3	0.99
		C3	C4	0.1	-0.3	0.6	0.95
	Comamonadaceae							<0.0001
		C1	C2	5.5	4.4	6.5	<0.0001
		C1	C3	2.7	1	4.3	0.008
		C1	C4	-1.7	-3.5	0.1	0.27
		C2	C3	-2.8	-4.5	-1.1	0.006
		C2	C4	-7.2	-9	-5.3	<0.0001
		C3	C4	-4.4	-6.6	-2.1	0.001
	Corynebacteriaceae							<0.0001
		C1	C2	2.3	1.9	2.8	<0.0001
		C1	C3	0.7	0	1.4	0.16
		C1	C4	1.2	0.4	1.9	0.02
		C2	C3	-1.6	-2.3	-0.9	<0.0001
		C2	C4	-1.2	-1.9	-0.4	0.02
		C3	C4	0.4	-0.5	1.4	0.80
	Enterobacteriaceae							<0.0001
		C1	C2	-57	-58.9	-55.1	<0.0001
		C1	C3	-3.8	-6.8	-0.9	0.06
		C1	C4	-6.1	-9.4	-2.8	0.002
		C2	C3	53.1	50.1	56.2	<0.0001
		C2	C4	50.9	47.5	54.3	<0.0001
		C3	C4	-2.2	-6.4	1.9	0.71
	Erwiniaceae							0.001
		C1	C2	0.1	-0.1	0.2	0.80
		C1	C3	-0.3	-0.4	-0.1	0.02
		C1	C4	-0.2	-0.4	0	0.15
		C2	C3	-0.3	-0.5	-0.1	0.004
		C2	C4	-0.3	-0.5	-0.1	0.052
		C3	C4	0	-0.2	0.3	0.98
	Flavobacteriaceae							0.003
		C1	C2	0.4	0.2	0.6	0.003
		C1	C3	0.1	-0.2	0.5	0.92
		C1	C4	-0.1	-0.5	0.3	0.98
		C2	C3	-0.3	-0.6	0.1	0.43
		C2	C4	-0.5	-0.9	-0.1	0.09
		C3	C4	-0.2	-0.7	0.3	0.85
	Fusobacteriaceae							0.008
		C1	C2	1	0.3	1.8	0.03
		C1	C3	-0.7	-1.9	0.5	0.64
		C1	C4	0.8	-0.5	2.1	0.61
		C2	C3	-1.7	-3	-0.5	0.03
		C2	C4	-0.2	-1.6	1.1	0.99
		C3	C4	1.5	-0.1	3.2	0.25
	Halomonadaceae							<0.0001
		C1	C2	0.5	0.4	0.6	<0.0001
		C1	C3	0	-0.1	0.2	1.00
		C1	C4	0.3	0.1	0.4	0.010
		C2	C3	-0.5	-0.6	-0.3	<0.0001
		C2	C4	-0.2	-0.4	0	0.14
		C3	C4	0.3	0.1	0.5	0.07
	Intrasporangiaceae							<0.0001
		C1	C2	0.1	0.1	0.2	0.005
		C1	C3	-0.2	-0.3	-0.1	0.01
		C1	C4	0.1	-0.1	0.2	0.79
		C2	C3	-0.3	-0.4	-0.2	<0.0001
		C2	C4	-0.1	-0.2	0.1	0.78
		C3	C4	0.2	0.1	0.4	0.02
	Lachnospiraceae							<0.0001
		C1	C2	1.4	0.8	1.9	<0.0001
		C1	C3	0.6	-0.3	1.5	0.56
		C1	C4	1.4	0.4	2.4	0.03
		C2	C3	-0.8	-1.7	0.1	0.32
		C2	C4	0	-1	1	1.00
		C3	C4	0.8	-0.4	2	0.60
	Methylobacteriaceae							0.0004
		C1	C2	0.3	0.1	0.4	0.001
		C1	C3	0.2	0	0.4	0.21
		C1	C4	-0.1	-0.3	0.1	0.78
		C2	C3	0	-0.3	0.2	0.98
		C2	C4	-0.4	-0.6	-0.1	0.02
		C3	C4	-0.3	-0.6	0	0.14
	Microbacteriaceae							<0.0001
		C1	C2	0.5	0.3	0.7	<0.0001
		C1	C3	0.2	-0.1	0.5	0.69
		C1	C4	0.1	-0.3	0.5	0.93
		C2	C3	-0.3	-0.7	0	0.21
		C2	C4	-0.4	-0.8	0	0.15
		C3	C4	-0.1	-0.5	0.4	0.99
	Micrococcaceae							<0.0001
		C1	C2	0.8	0.6	1	<0.0001
		C1	C3	-1.6	-1.9	-1.3	<0.0001
		C1	C4	-0.3	-0.7	0.1	0.35
		C2	C3	-2.4	-2.7	-2	<0.0001
		C2	C4	-1.1	-1.5	-0.7	<0.0001
		C3	C4	1.3	0.8	1.8	<0.0001
	Moraxellaceae							<0.0001
		C1	C2	3.2	2.5	3.9	<0.0001
		C1	C3	-0.8	-1.9	0.3	0.52
		C1	C4	-0.9	-2.2	0.4	0.51
		C2	C3	-4	-5.2	-2.8	<0.0001
		C2	C4	-4.1	-5.4	-2.8	<0.0001
		C3	C4	-0.1	-1.7	1.5	1.00
	Mycobacteriaceae							<0.0001
		C1	C2	0.4	0.3	0.5	<0.0001
		C1	C3	-0.3	-0.4	-0.1	0.02
		C1	C4	0	-0.2	0.2	1.00
		C2	C3	-0.7	-0.9	-0.5	<0.0001
		C2	C4	-0.4	-0.6	-0.2	<0.0001
		C3	C4	0.2	0	0.5	0.19
	Nocardiaceae							<0.0001
		C1	C2	0.2	0.1	0.2	<0.0001
		C1	C3	0	0	0	1.00
		C1	C4	-0.1	-0.1	0	0.07
		C2	C3	-0.2	-0.2	-0.1	<0.0001
		C2	C4	-0.2	-0.3	-0.2	<0.0001
		C3	C4	-0.1	-0.1	0	0.24
	Nocardioidaceae							0.002
		C1	C2	0.1	0.1	0.2	0.001
		C1	C3	0.1	-0.1	0.2	0.78
		C1	C4	0.1	0	0.2	0.20
		C2	C3	-0.1	-0.2	0	0.53
		C2	C4	0	-0.1	0.1	1.00
		C3	C4	0.1	-0.1	0.2	0.79
	Pasteurellaceae							0.0002
		C1	C2	0.1	0.1	0.2	0.003
		C1	C3	-0.1	-0.2	0	0.33
		C1	C4	0.1	0	0.2	0.37
		C2	C3	-0.2	-0.3	-0.1	0.001
		C2	C4	0	-0.2	0.1	0.99
		C3	C4	0.2	0	0.4	0.06
	Peptoniphilaceae							<0.0001
		C1	C2	0.2	0.2	0.3	<0.0001
		C1	C3	0.1	0	0.2	0.14
		C1	C4	0.2	0.1	0.3	0.01
		C2	C3	-0.1	-0.2	0	0.23
		C2	C4	0	-0.2	0.1	0.94
		C3	C4	0.1	-0.1	0.2	0.77
	Phyllobacteriaceae							<0.0001
		C1	C2	0.7	0.6	0.8	<0.0001
		C1	C3	-0.2	-0.3	0	0.09
		C1	C4	0.1	-0.1	0.2	0.91
		C2	C3	-0.8	-1	-0.7	<0.0001
		C2	C4	-0.6	-0.8	-0.5	<0.0001
		C3	C4	0.2	0	0.4	0.12
	Porphyromonadaceae							0.001
		C1	C2	0.4	0.2	0.6	0.002
		C1	C3	-0.1	-0.4	0.2	0.97
		C1	C4	-0.1	-0.4	0.3	0.97
		C2	C3	-0.4	-0.8	-0.1	0.047
		C2	C4	-0.4	-0.8	-0.1	0.08
		C3	C4	0	-0.4	0.4	1.00
	Propionibacteriaceae							<0.0001
		C1	C2	10.7	9.2	12.3	<0.0001
		C1	C3	5.8	3.4	8.2	<0.0001
		C1	C4	8.3	5.5	11	<0.0001
		C2	C3	-4.9	-7.4	-2.4	0.0008
		C2	C4	-2.5	-5.3	0.4	0.32
		C3	C4	2.5	-0.9	5.8	0.48
	Pseudomonadaceae							<0.0001
		C1	C2	7.4	6.3	8.5	<0.0001
		C1	C3	2.9	1.2	4.6	0.004
		C1	C4	-2.8	-4.7	-0.9	0.02
		C2	C3	-4.5	-6.2	-2.8	<0.0001
		C2	C4	-10.2	-12.1	-8.2	<0.0001
		C3	C4	-5.7	-8	-3.3	<0.0001
	Pseudonocardiaceae							<0.0001
		C1	C2	0.2	0.2	0.3	<0.0001
		C1	C3	0	-0.1	0	0.67
		C1	C4	0	-0.1	0.1	0.84
		C2	C3	-0.3	-0.4	-0.2	<0.0001
		C2	C4	-0.2	-0.3	-0.1	0.001
		C3	C4	0.1	0	0.2	0.44
	Rhizobiaceae							<0.0001
		C1	C2	1.2	1	1.3	<0.0001
		C1	C3	0.3	0	0.6	0.10
		C1	C4	0	-0.3	0.3	1.00
		C2	C3	-0.8	-1.1	-0.6	<0.0001
		C2	C4	-1.2	-1.5	-0.9	<0.0001
		C3	C4	-0.3	-0.7	0	0.27
	Rhodobacteraceae							<0.0001
		C1	C2	1.2	0.7	1.7	<0.0001
		C1	C3	0.2	-0.6	0.9	0.96
		C1	C4	-1.5	-2.3	-0.6	0.004
		C2	C3	-1	-1.8	-0.2	0.051
		C2	C4	-2.7	-3.5	-1.8	<0.0001
		C3	C4	-1.6	-2.7	-0.6	0.01
	Ruminococcaceae							<0.0001
		C1	C2	0.7	0.4	0.9	<0.0001
		C1	C3	0.1	-0.4	0.5	0.99
		C1	C4	0.4	-0.1	0.9	0.34
		C2	C3	-0.6	-1	-0.1	0.053
		C2	C4	-0.2	-0.7	0.3	0.81
		C3	C4	0.4	-0.2	1	0.65
	Sphingomonadaceae							<0.0001
		C1	C2	2.5	2.1	2.9	<0.0001
		C1	C3	1.6	1	2.2	<0.0001
		C1	C4	-1.8	-2.5	-1.1	<0.0001
		C2	C3	-0.8	-1.5	-0.2	0.054
		C2	C4	-4.3	-5	-3.6	<0.0001
		C3	C4	-3.4	-4.3	-2.6	<0.0001
	Staphylococcaceae							<0.0001
		C1	C2	1.7	1.3	2.1	<0.0001
		C1	C3	-3.5	-4.1	-2.9	<0.0001
		C1	C4	0.5	-0.1	1.2	0.39
		C2	C3	-5.2	-5.9	-4.6	<0.0001
		C2	C4	-1.2	-1.9	-0.5	0.004
		C3	C4	4.1	3.2	4.9	<0.0001
	Streptococcaceae							<0.0001
		C1	C2	0.9	0.5	1.3	<0.0001
		C1	C3	0	-0.6	0.7	1.00
		C1	C4	0.8	0.1	1.5	0.10
		C2	C3	-0.8	-1.5	-0.2	0.047
		C2	C4	-0.1	-0.8	0.6	1.00
		C3	C4	0.8	-0.1	1.6	0.29
	Streptomycetaceae							<0.0001
		C1	C2	0.3	0.2	0.4	<0.0001
		C1	C3	0.1	0	0.2	0.40
		C1	C4	0.1	-0.1	0.2	0.89
		C2	C3	-0.2	-0.3	0	0.11
		C2	C4	-0.2	-0.4	-0.1	0.04
		C3	C4	-0.1	-0.2	0.1	0.95
	Thermaceae							<0.0001
		C1	C2	0.2	0.2	0.3	<0.0001
		C1	C3	0.1	0	0.2	0.21
		C1	C4	-0.2	-0.3	-0.1	0.0002
		C2	C3	-0.1	-0.2	-0.1	0.003
		C2	C4	-0.4	-0.5	-0.3	<0.0001
		C3	C4	-0.3	-0.4	-0.2	<0.0001
	Vibrionaceae							<0.0001
		C1	C2	0.3	0.2	0.3	<0.0001
		C1	C3	0	0	0.1	0.38
		C1	C4	-0.1	-0.2	-0.1	<0.0001
		C2	C3	-0.2	-0.3	-0.2	<0.0001
		C2	C4	-0.4	-0.5	-0.3	<0.0001
		C3	C4	-0.2	-0.3	-0.1	<0.0001
	Xanthomonadaceae							0.0004
		C1	C2	0.4	0.2	0.6	0.0002
		C1	C3	0.2	-0.1	0.5	0.67
		C1	C4	0.3	0	0.7	0.23
		C2	C3	-0.2	-0.5	0.1	0.46
		C2	C4	-0.1	-0.4	0.3	0.97
		C3	C4	0.2	-0.3	0.6	0.89
Fungi	Agaricaceae							<0.0001
		C1	C2	0.1	-0.1	0.3	0.88
		C1	C3	0.9	0.6	1.3	<0.0001
		C1	C4	0.8	0.4	1.2	0.0007
		C2	C3	0.8	0.5	1.2	0.0001
		C2	C4	0.7	0.3	1.2	0.005
		C3	C4	-0.1	-0.6	0.4	0.97
	Ajellomycetaceae							<0.0001
		C1	C2	-0.1	-0.2	0	0.02
		C1	C3	0.4	0.2	0.5	<0.0001
		C1	C4	-1.2	-1.4	-1.1	<0.0001
		C2	C3	0.5	0.4	0.6	<0.0001
		C2	C4	-1.1	-1.3	-1	<0.0001
		C3	C4	-1.6	-1.8	-1.4	<0.0001
	Arthrodermataceae							<0.0001
		C1	C2	0.2	0	0.3	0.19
		C1	C3	0.9	0.6	1.1	<0.0001
		C1	C4	-1.6	-1.9	-1.4	<0.0001
		C2	C3	0.7	0.5	1	<0.0001
		C2	C4	-1.8	-2.1	-1.5	<0.0001
		C3	C4	-2.5	-2.8	-2.2	<0.0001
	Aspergillaceae							<0.0001
		C1	C2	-6.3	-7.9	-4.8	<0.0001
		C1	C3	3.6	1.2	6.1	0.02
		C1	C4	-45.5	-48.2	-42.7	<0.0001
		C2	C3	10	7.4	12.5	<0.0001
		C2	C4	-39.1	-42	-36.3	<0.0001
		C3	C4	-49.1	-52.5	-45.7	<0.0001
	Aureobasidiaceae							<0.0001
		C1	C2	0.8	0.5	1.1	<0.0001
		C1	C3	0.9	0.4	1.4	0.003
		C1	C4	0.8	0.3	1.4	0.01
		C2	C3	0.1	-0.4	0.6	0.99
		C2	C4	0.1	-0.5	0.6	1.00
		C3	C4	0	-0.7	0.6	1.00
	Bondarzewiaceae							<0.0001
		C1	C2	0.4	0.2	0.7	0.004
		C1	C3	0.9	0.5	1.3	<0.0001
		C1	C4	0.9	0.5	1.3	0.0004
		C2	C3	0.5	0.1	0.9	0.055
		C2	C4	0.5	0	0.9	0.16
		C3	C4	0	-0.6	0.5	1.00
	Botryosphaeriaceae							<0.0001
		C1	C2	-0.2	-0.5	0.1	0.63
		C1	C3	1.5	1	2	<0.0001
		C1	C4	0.6	0.1	1.2	0.10
		C2	C3	1.7	1.2	2.2	<0.0001
		C2	C4	0.8	0.3	1.4	0.02
		C3	C4	-0.9	-1.6	-0.2	0.04
	Chaetomiaceae							<0.0001
		C1	C2	0	-0.3	0.2	1.00
		C1	C3	0.8	0.5	1.2	0.0002
		C1	C4	0.5	0	0.9	0.14
		C2	C3	0.9	0.5	1.3	0.0002
		C2	C4	0.5	0.1	1	0.13
		C3	C4	-0.4	-0.9	0.2	0.57
	Clavicipitaceae							<0.0001
		C1	C2	-0.2	-0.6	0.1	0.59
		C1	C3	1.3	0.8	1.9	<0.0001
		C1	C4	0.9	0.3	1.5	0.02
		C2	C3	1.6	1	2.2	<0.0001
		C2	C4	1.1	0.5	1.8	0.003
		C3	C4	-0.4	-1.2	0.4	0.70
	Coelomomycetaceae							<0.0001
		C1	C2	0.4	0.3	0.5	<0.0001
		C1	C3	0.4	0.2	0.6	0.0003
		C1	C4	0.2	0	0.4	0.27
		C2	C3	0	-0.2	0.2	0.99
		C2	C4	-0.2	-0.4	0.1	0.44
		C3	C4	-0.2	-0.5	0.1	0.47
	Coniophoraceae							<0.0001
		C1	C2	0.1	0	0.2	0.19
		C1	C3	0.3	0.2	0.4	<0.0001
		C1	C4	0.3	0.1	0.4	0.0005
		C2	C3	0.2	0.1	0.4	0.003
		C2	C4	0.2	0.1	0.3	0.03
		C3	C4	0	-0.2	0.1	0.99
	Cordycipitaceae							0.0005
		C1	C2	0.4	0.2	0.7	0.001
		C1	C3	0.5	0.2	0.9	0.02
		C1	C4	0.4	0	0.8	0.24
		C2	C3	0.1	-0.3	0.5	0.96
		C2	C4	0	-0.5	0.4	1.00
		C3	C4	-0.1	-0.6	0.4	0.95
	Coriolaceae							0.0001
		C1	C2	0.5	0.2	0.8	0.02
		C1	C3	1	0.4	1.5	0.002
		C1	C4	0.9	0.3	1.5	0.02
		C2	C3	0.5	-0.1	1	0.35
		C2	C4	0.4	-0.2	1	0.60
		C3	C4	-0.1	-0.8	0.7	1.00
	Cryptococcaceae							<0.0001
		C1	C2	-0.3	-0.7	0.1	0.40
		C1	C3	1.1	0.5	1.7	0.004
		C1	C4	0.8	0	1.5	0.16
		C2	C3	1.4	0.8	2.1	0.0002
		C2	C4	1.1	0.3	1.8	0.02
		C3	C4	-0.3	-1.2	0.5	0.88
	Debaryomycetaceae							<0.0001
		C1	C2	0.6	-0.1	1.3	0.28
		C1	C3	2.3	1.2	3.3	0.0001
		C1	C4	1.8	0.6	3	0.02
		C2	C3	1.7	0.6	2.8	0.01
		C2	C4	1.2	0	2.4	0.22
		C3	C4	-0.5	-2	1	0.91
	Delitschiaceae							<0.0001
		C1	C2	0	-0.1	0	0.55
		C1	C3	0.2	0.1	0.3	0.0009
		C1	C4	0.1	0	0.2	0.23
		C2	C3	0.2	0.1	0.3	<0.0001
		C2	C4	0.2	0	0.3	0.0502
		C3	C4	-0.1	-0.2	0.1	0.62
	Dermateaceae							<0.0001
		C1	C2	0.1	-0.1	0.2	0.85
		C1	C3	0.5	0.3	0.7	<0.0001
		C1	C4	0.3	0.1	0.6	0.02
		C2	C3	0.4	0.2	0.7	0.0002
		C2	C4	0.3	0	0.5	0.09
		C3	C4	-0.2	-0.4	0.1	0.66
	Diatrypaceae							<0.0001
		C1	C2	-0.7	-1	-0.4	<0.0001
		C1	C3	0.2	-0.3	0.7	0.81
		C1	C4	0.3	-0.3	0.8	0.77
		C2	C3	0.9	0.4	1.4	0.001
		C2	C4	1	0.4	1.5	0.003
		C3	C4	0	-0.6	0.7	1.00
	Gloeophyllaceae							0.002
		C1	C2	0.2	0	0.5	0.24
		C1	C3	0.7	0.3	1	0.007
		C1	C4	0.5	0.1	1	0.07
		C2	C3	0.4	0	0.8	0.20
		C2	C4	0.3	-0.1	0.8	0.55
		C3	C4	-0.1	-0.7	0.4	0.98
	Glomerellaceae							<0.0001
		C1	C2	0.3	0	0.5	0.10
		C1	C3	1.2	0.8	1.5	<0.0001
		C1	C4	0.8	0.4	1.2	0.0002
		C2	C3	0.9	0.6	1.3	<0.0001
		C2	C4	0.6	0.2	1	0.02
		C3	C4	-0.3	-0.8	0.1	0.46
	Helotiaceae							0.0001
		C1	C2	0	-0.2	0.1	0.98
		C1	C3	0.5	0.3	0.7	0.0003
		C1	C4	0.2	-0.1	0.5	0.45
		C2	C3	0.5	0.3	0.8	0.0002
		C2	C4	0.2	0	0.5	0.34
		C3	C4	-0.3	-0.6	0	0.29
	Herpotrichiellaceae							<0.0001
		C1	C2	0.6	0.2	1.1	0.03
		C1	C3	2	1.3	2.7	<0.0001
		C1	C4	1	0.3	1.8	0.047
		C2	C3	1.4	0.6	2.1	0.002
		C2	C4	0.4	-0.4	1.2	0.73
		C3	C4	-0.9	-1.9	0	0.24
	Hymenochaetaceae							<0.0001
		C1	C2	0	-0.1	0.1	0.92
		C1	C3	0.4	0.2	0.6	<0.0001
		C1	C4	0.3	0.1	0.5	0.01
		C2	C3	0.4	0.2	0.5	0.0005
		C2	C4	0.3	0.1	0.5	0.04
		C3	C4	-0.1	-0.3	0.2	0.88
	Hypocreaceae							<0.0001
		C1	C2	1.1	0.6	1.6	<0.0001
		C1	C3	1.9	1.1	2.7	<0.0001
		C1	C4	1.6	0.8	2.5	0.002
		C2	C3	0.8	0	1.6	0.23
		C2	C4	0.5	-0.4	1.4	0.65
		C3	C4	-0.2	-1.3	0.8	0.97
	Kickxellaceae							<0.0001
		C1	C2	0.2	0.1	0.3	<0.0001
		C1	C3	0.3	0.1	0.4	0.002
		C1	C4	0.2	0	0.4	0.08
		C2	C3	0.1	-0.1	0.2	0.91
		C2	C4	0	-0.2	0.2	1.00
		C3	C4	-0.1	-0.3	0.1	0.91
	Leptosphaeriaceae							<0.0001
		C1	C2	-0.2	-0.5	0.2	0.84
		C1	C3	1.4	0.8	1.9	<0.0001
		C1	C4	1.1	0.4	1.7	0.010
		C2	C3	1.5	0.9	2.1	<0.0001
		C2	C4	1.2	0.5	1.9	0.003
		C3	C4	-0.3	-1.1	0.5	0.89
	Malasseziaceae							<0.0001
		C1	C2	-11.3	-13.8	-8.8	<0.0001
		C1	C3	13.2	9.3	17.2	<0.0001
		C1	C4	10.9	6.5	15.3	<0.0001
		C2	C3	24.5	20.4	28.6	<0.0001
		C2	C4	22.1	17.6	26.7	<0.0001
		C3	C4	-2.4	-7.8	3.1	0.83
	Melampsoraceae							0.0001
		C1	C2	0.1	0	0.3	0.47
		C1	C3	0.5	0.3	0.8	0.002
		C1	C4	0.5	0.2	0.9	0.007
		C2	C3	0.4	0.1	0.7	0.04
		C2	C4	0.4	0.1	0.7	0.09
		C3	C4	0	-0.4	0.4	1.00
	Metschnikowiaceae							<0.0001
		C1	C2	0.3	0.2	0.4	<0.0001
		C1	C3	0.5	0.3	0.7	<0.0001
		C1	C4	0.4	0.1	0.6	0.009
		C2	C3	0.2	0	0.4	0.35
		C2	C4	0	-0.2	0.3	0.99
		C3	C4	-0.1	-0.4	0.1	0.79
	Microascaceae							0.001
		C1	C2	0.1	0	0.1	0.44
		C1	C3	0.2	0.1	0.3	0.002
		C1	C4	0.1	0	0.3	0.09
		C2	C3	0.1	0	0.3	0.052
		C2	C4	0.1	0	0.2	0.46
		C3	C4	-0.1	-0.2	0.1	0.90
	Mycosphaerellaceae							<0.0001
		C1	C2	-2.3	-3.1	-1.5	<0.0001
		C1	C3	2.9	1.6	4.1	<0.0001
		C1	C4	1	-0.4	2.5	0.50
		C2	C3	5.2	3.8	6.5	<0.0001
		C2	C4	3.3	1.9	4.8	<0.0001
		C3	C4	-1.8	-3.6	-0.1	0.18
	Nectriaceae							<0.0001
		C1	C2	8.7	7.5	10	<0.0001
		C1	C3	9.2	7.2	11.2	<0.0001
		C1	C4	7.6	5.4	9.9	<0.0001
		C2	C3	0.4	-1.6	2.5	0.98
		C2	C4	-1.1	-3.4	1.2	0.78
		C3	C4	-1.5	-4.3	1.2	0.69
	Onygenaceae							<0.0001
		C1	C2	0	0	0.1	0.68
		C1	C3	0.2	0.1	0.3	<0.0001
		C1	C4	-0.5	-0.6	-0.4	<0.0001
		C2	C3	0.2	0.1	0.3	0.0005
		C2	C4	-0.5	-0.6	-0.4	<0.0001
		C3	C4	-0.7	-0.9	-0.6	<0.0001
	Ophiostomataceae							0.0001
		C1	C2	0.1	-0.1	0.3	0.63
		C1	C3	0.6	0.3	0.8	0.0002
		C1	C4	0.4	0.1	0.7	0.06
		C2	C3	0.5	0.2	0.7	0.006
		C2	C4	0.3	0	0.6	0.28
		C3	C4	-0.2	-0.5	0.2	0.76
	Orbiliaceae							0.003
		C1	C2	0	-0.2	0.1	0.96
		C1	C3	0.4	0.2	0.6	0.003
		C1	C4	0.1	-0.2	0.3	0.93
		C2	C3	0.4	0.2	0.6	0.001
		C2	C4	0.1	-0.1	0.3	0.83
		C3	C4	-0.3	-0.6	0	0.18
	Phaeosphaeriaceae							<0.0001
		C1	C2	1	0.4	1.5	0.002
		C1	C3	2.9	2.1	3.8	<0.0001
		C1	C4	2.4	1.4	3.3	<0.0001
		C2	C3	1.9	1.1	2.8	0.0001
		C2	C4	1.4	0.4	2.4	0.03
		C3	C4	-0.6	-1.7	0.6	0.79
	Phanerochaetaceae							<0.0001
		C1	C2	0.2	0	0.4	0.08
		C1	C3	0.7	0.4	1	<0.0001
		C1	C4	0.6	0.3	1	0.001
		C2	C3	0.4	0.1	0.8	0.03
		C2	C4	0.4	0.1	0.8	0.11
		C3	C4	0	-0.5	0.4	1.00
	Phyllostictaceae							<0.0001
		C1	C2	0	-0.1	0	0.80
		C1	C3	0.3	0.2	0.4	<0.0001
		C1	C4	0.1	0	0.2	0.16
		C2	C3	0.3	0.2	0.4	<0.0001
		C2	C4	0.2	0	0.3	0.06
		C3	C4	-0.1	-0.3	0	0.26
	Plectosphaerellaceae							<0.0001
		C1	C2	1.1	0.8	1.3	<0.0001
		C1	C3	1.3	1	1.7	<0.0001
		C1	C4	1	0.6	1.4	<0.0001
		C2	C3	0.3	-0.1	0.6	0.54
		C2	C4	-0.1	-0.5	0.3	0.97
		C3	C4	-0.4	-0.9	0.2	0.53
	Pleosporaceae							<0.0001
		C1	C2	-1	-1.9	0	0.18
		C1	C3	3.4	1.9	4.8	<0.0001
		C1	C4	2.5	0.9	4.2	0.01
		C2	C3	4.3	2.8	5.8	<0.0001
		C2	C4	3.5	1.8	5.2	0.0003
		C3	C4	-0.9	-2.9	1.2	0.84
	Polyporaceae							<0.0001
		C1	C2	0.3	0	0.6	0.12
		C1	C3	1	0.6	1.5	0.0001
		C1	C4	0.9	0.3	1.4	0.007
		C2	C3	0.7	0.2	1.2	0.03
		C2	C4	0.5	0	1.1	0.22
		C3	C4	-0.2	-0.8	0.5	0.97
	Psathyrellaceae							0.0002
		C1	C2	0.1	0	0.2	0.28
		C1	C3	0.3	0.1	0.5	0.0009
		C1	C4	0.3	0.1	0.4	0.02
		C2	C3	0.2	0.1	0.4	0.0501
		C2	C4	0.2	0	0.3	0.28
		C3	C4	0	-0.3	0.2	0.97
	Pseudeurotiaceae							<0.0001
		C1	C2	0.3	0.1	0.4	0.002
		C1	C3	0.7	0.4	0.9	<0.0001
		C1	C4	0.4	0.1	0.7	0.02
		C2	C3	0.4	0.2	0.6	0.008
		C2	C4	0.1	-0.2	0.4	0.85
		C3	C4	-0.3	-0.6	0	0.31
	Punctulariaceae							<0.0001
		C1	C2	0.1	0	0.2	0.43
		C1	C3	0.5	0.3	0.7	<0.0001
		C1	C4	0.4	0.2	0.7	0.005
		C2	C3	0.4	0.2	0.6	0.003
		C2	C4	0.3	0.1	0.6	0.08
		C3	C4	-0.1	-0.4	0.2	0.94
	Saccharomycetaceae							<0.0001
		C1	C2	-0.6	-1.7	0.6	0.76
		C1	C3	-86.8	-88.5	-85	<0.0001
		C1	C4	0.5	-1.5	2.4	0.97
		C2	C3	-86.2	-88	-84.4	<0.0001
		C2	C4	1	-1	3	0.76
		C3	C4	87.2	84.8	89.6	<0.0001
	Schizosaccharomycetaceae							<0.0001
		C1	C2	0.3	0.1	0.4	0.002
		C1	C3	0.6	0.4	0.9	<0.0001
		C1	C4	0.2	0	0.5	0.30
		C2	C3	0.3	0.1	0.6	0.06
		C2	C4	0	-0.3	0.2	0.99
		C3	C4	-0.4	-0.7	0	0.15
	Sclerotiniaceae							<0.0001
		C1	C2	0.7	0.5	0.9	<0.0001
		C1	C3	1.6	1.2	1.9	<0.0001
		C1	C4	1	0.6	1.4	<0.0001
		C2	C3	0.9	0.5	1.2	<0.0001
		C2	C4	0.3	-0.2	0.7	0.61
		C3	C4	-0.6	-1.1	-0.1	0.07
	Serpulaceae							<0.0001
		C1	C2	0.3	0.2	0.5	0.002
		C1	C3	0.6	0.4	0.9	<0.0001
		C1	C4	0.6	0.3	0.9	0.003
		C2	C3	0.3	0	0.6	0.17
		C2	C4	0.2	-0.1	0.6	0.50
		C3	C4	-0.1	-0.5	0.3	0.98
	Sordariaceae							<0.0001
		C1	C2	-0.5	-0.7	-0.2	0.006
		C1	C3	0.9	0.4	1.3	0.0007
		C1	C4	0.6	0.1	1.1	0.06
		C2	C3	1.3	0.9	1.8	<0.0001
		C2	C4	1.1	0.6	1.6	0.0002
		C3	C4	-0.2	-0.8	0.4	0.87
	Sporidiobolaceae							0.047
		C1	C2	0.4	-0.6	1.5	0.87
		C1	C3	2	0.3	3.7	0.09
		C1	C4	1.9	0	3.7	0.22
		C2	C3	1.6	-0.2	3.3	0.29
		C2	C4	1.4	-0.5	3.4	0.46
		C3	C4	-0.1	-2.5	2.2	1.00
	Sporocadaceae							<0.0001
		C1	C2	-0.2	-0.5	0.1	0.45
		C1	C3	0.5	0.1	1	0.11
		C1	C4	-5.8	-6.3	-5.3	<0.0001
		C2	C3	0.8	0.3	1.2	0.01
		C2	C4	-5.6	-6.1	-5	<0.0001
		C3	C4	-6.3	-7	-5.7	<0.0001
	Stereaceae							0.0008
		C1	C2	0.7	0.3	1.2	0.01
		C1	C3	1.1	0.4	1.8	0.01
		C1	C4	0.9	0.1	1.7	0.13
		C2	C3	0.4	-0.3	1.2	0.67
		C2	C4	0.2	-0.6	1	0.97
		C3	C4	-0.2	-1.2	0.8	0.96
	Teratosphaeriaceae							0.0002
		C1	C2	0	-0.2	0.3	1.00
		C1	C3	0.9	0.5	1.3	<0.0001
		C1	C4	0	-0.4	0.5	1.00
		C2	C3	0.9	0.5	1.3	0.0002
		C2	C4	0	-0.4	0.5	1.00
		C3	C4	-0.8	-1.4	-0.3	0.02
	Togniniaceae							<0.0001
		C1	C2	0.1	0	0.2	0.46
		C1	C3	0.3	0.2	0.4	<0.0001
		C1	C4	0.3	0.1	0.4	0.007
		C2	C3	0.2	0.1	0.4	0.005
		C2	C4	0.2	0	0.3	0.09
		C3	C4	-0.1	-0.2	0.1	0.95
	Tremellaceae							<0.0001
		C1	C2	-0.1	-0.2	0	0.18
		C1	C3	0.2	0.1	0.4	0.008
		C1	C4	0.2	0	0.3	0.17
		C2	C3	0.3	0.2	0.4	0.0001
		C2	C4	0.2	0.1	0.4	0.01
		C3	C4	-0.1	-0.2	0.1	0.92
	Trichocomaceae							<0.0001
		C1	C2	-0.2	-0.4	-0.1	0.01
		C1	C3	0.6	0.4	0.8	<0.0001
		C1	C4	-2.2	-2.5	-1.9	<0.0001
		C2	C3	0.8	0.6	1.1	<0.0001
		C2	C4	-2	-2.2	-1.7	<0.0001
		C3	C4	-2.8	-3.1	-2.5	<0.0001
	Tricholomataceae							<0.0001
		C1	C2	0.5	0.2	0.8	0.001
		C1	C3	1	0.6	1.4	<0.0001
		C1	C4	0.9	0.4	1.4	0.001
		C2	C3	0.5	0.1	0.9	0.13
		C2	C4	0.4	-0.1	0.9	0.36
		C3	C4	-0.1	-0.7	0.5	0.99
	Trichomonascaceae							0.0002
		C1	C2	0.2	0	0.3	0.06
		C1	C3	0.3	0.1	0.5	0.007
		C1	C4	0.4	0.2	0.6	0.005
		C2	C3	0.2	0	0.4	0.41
		C2	C4	0.2	0	0.5	0.26
		C3	C4	0.1	-0.2	0.3	0.98
	Trichosporonaceae							0.001
		C1	C2	0.4	0	0.8	0.13
		C1	C3	1	0.4	1.6	0.007
		C1	C4	1	0.3	1.6	0.04
		C2	C3	0.6	-0.1	1.2	0.28
		C2	C4	0.5	-0.2	1.2	0.48
		C3	C4	-0.1	-0.9	0.8	1.00
	Tuberaceae							<0.0001
		C1	C2	0	0	0.1	0.63
		C1	C3	0.4	0.3	0.5	<0.0001
		C1	C4	0.2	0.1	0.3	0.02
		C2	C3	0.3	0.2	0.4	<0.0001
		C2	C4	0.2	0	0.3	0.13
		C3	C4	-0.2	-0.3	0	0.20
	Ustilaginaceae							0.003
		C1	C2	0.7	0.1	1.2	0.13
		C1	C3	1.5	0.6	2.4	0.010
		C1	C4	1.2	0.2	2.2	0.11
		C2	C3	0.8	-0.1	1.8	0.33
		C2	C4	0.5	-0.5	1.6	0.75
		C3	C4	-0.3	-1.6	1	0.97
