## Supplementary table 5 for "Identification and characterization of four bacteriome- and mycobiome-derived subtypes in tumour and adjacent mucosa tissue of colorectal cancer patients"

### Sheet: supplementary_table_5
Variable	Level	Missing [n]	Colon-sigmoid	Colon-transverse	P-value
n			140	140
Sex, n (%)	female	0	60 (43)	58 (41)	0.904
	male		80 (57)	82 (59)
Age group, n (%)	20-29	0	12 (9)	17 (12)	<0.001
	30-39		12 (9)	18 (13)
	40-49		21 (15)	35 (25)
	50-59		41 (29)	53 (38)
	60-69		53 (38)	17 (12)
	70-79		1 (1)	0 (0)
Hardy scale, n (%)	slow death	0	10 (7)	0 (0)	<0.001
	intermediate death		5 (4)	0 (0)
	fast death of natural causes		25 (18)	1 (1)
	violent and fast death		4 (3)	1 (1)
	ventilator case		96 (69)	138 (99)
