## Supplementary table 6 for "Identification and characterization of four bacteriome- and mycobiome-derived subtypes in tumour and adjacent mucosa tissue of colorectal cancer patients"

### Sheet: supplementary_table_6
Mutated gene	N	Unadjusted P-value	FDR-BH adjusted P-value
A2M	553	<0.0001	<0.0001
UBR3	553	<0.0001	<0.0001
TP53	553	0.001	0.03
TNN	553	<0.0001	<0.0001
TIAM2	553	<0.0001	<0.0001
SPATA31D1	553	<0.0001	<0.0001
SHANK1	553	<0.0001	<0.0001
SCAF11	553	<0.0001	<0.0001
NPAP1	553	<0.0001	<0.0001
LRRIQ3	553	<0.0001	<0.0001
HEATR1	553	<0.0001	<0.0001
HDLBP	553	<0.0001	<0.0001
FBXL7	553	<0.0001	<0.0001
FAM47C	553	<0.0001	<0.0001
DNAH7	553	0.0009	0.03
CROCC	553	0.0008	0.03
CR1	553	<0.0001	<0.0001
COL5A2	553	<0.0001	<0.0001
COL4A1	553	<0.0001	<0.0001
CDH11	553	<0.0001	<0.0001
CACNA1F	553	<0.0001	<0.0001
BCLAF1	553	<0.0001	<0.0001
ABCB5	553	<0.0001	<0.0001
ABCA8	553	<0.0001	<0.0001
WWC3	553	<0.0001	<0.0001
ZEB2	553	<0.0001	<0.0001
