## Supplementary table 8 for "Identification and characterization of four bacteriome- and mycobiome-derived subtypes in tumour and adjacent mucosa tissue of colorectal cancer patients"

### Sheet: supplementary_table_8
Protein	Unadjusted P-value	Is significant	FDR-BH adjusted P-value
x1433epsilon	3.64985e-06	TRUE	4.19936e-05
x4ebp1	0.470323	FALSE	0.559063
x4ebp1_ps65	0.412777	FALSE	0.510416
x4ebp1_pt37t46	0.00649976	TRUE	0.018221
x53bp1	0.0346199	FALSE	0.0703565
acc_ps79	0.457748	FALSE	0.551047
acc1	0.125357	FALSE	0.192621
akt	0.193372	FALSE	0.274792
akt_ps473	0.000302629	TRUE	0.00139505
akt_pt308	0.00776864	TRUE	0.0206799
ampkalpha	0.00295358	TRUE	0.00946146
ampk_pt172	0.0121331	TRUE	0.0297813
ar	0.760837	FALSE	0.810672
asns	0.00111356	TRUE	0.0038266
atm	0.301664	FALSE	0.395933
bak	8.21743e-10	TRUE	5.17698e-08
bax	0.611571	FALSE	0.700415
bcl2	0.897898	FALSE	0.932432
bclxl	0.111865	FALSE	0.179174
beclin	0.0689502	FALSE	0.12674
betacatenin	1.99684e-05	TRUE	0.000145155
bid	7.82129e-05	TRUE	0.000447947
bim	0.61518	FALSE	0.700415
cjun_ps73	0.109221	FALSE	0.176434
ckit	0.00669033	TRUE	0.0183257
cmet_py1235	8.3037e-05	TRUE	0.000461588
cmyc	0.705575	FALSE	0.784434
craf	0.76349	FALSE	0.810672
craf_ps338	0.170731	FALSE	0.248216
caspase7cleavedd198	0.107855	FALSE	0.176087
caveolin1	0.0887823	FALSE	0.15117
cd31	0.0101157	TRUE	0.025836
cd49b	0.2132	FALSE	0.29848
cdk1	0.139117	FALSE	0.210345
chk1	0.469215	FALSE	0.559063
chk1_ps345	0.275231	FALSE	0.363767
chk2	0.024461	FALSE	0.0525356
chk2_pt68	0.164412	FALSE	0.240883
ciap	0.935418	FALSE	0.966088
claudin7	0.00626974	TRUE	0.0180265
collagenvi	0.27105	FALSE	0.360763
cyclinb1	0.0382469	FALSE	0.0760911
cyclind1	0.379938	FALSE	0.481935
cycline1	0.816652	FALSE	0.862275
dj1	0.530209	FALSE	0.617149
dvl3	0.0265637	FALSE	0.0557839
ecadherin	0.000533901	TRUE	0.00201815
eef2	1.98157e-05	TRUE	0.000145155
eef2k	0.0343484	FALSE	0.0703565
egfr	0.000529929	TRUE	0.00201815
egfr_py1068	6.04653e-12	TRUE	1.14279e-09
egfr_py1173	0.700163	FALSE	0.783023
eif4e	0.551343	FALSE	0.635389
eralpha	0.000728342	TRUE	0.00269915
eralpha_ps118	0.000129644	TRUE	0.000644808
erk2	0.729005	FALSE	0.796428
fibronectin	6.0863e-06	TRUE	6.05427e-05
foxo3a	0.0398849	FALSE	0.0785234
gab2	0.0945723	FALSE	0.158178
gata3	0.956009	FALSE	0.978409
gsk3alphabeta	0.0701201	FALSE	0.12674
gsk3alphabeta_ps21s9	9.96796e-09	TRUE	2.69135e-07
her2	7.63786e-09	TRUE	2.69135e-07
her2_py1248	0.000333418	TRUE	0.00146367
her3	0.0925649	FALSE	0.156203
her3_py1298	0.0138695	TRUE	0.0327667
hsp70	3.3224e-05	TRUE	0.000209311
igfbp2	0.151448	FALSE	0.223622
inpp4b	0.264438	FALSE	0.354459
irs1	0.00801778	TRUE	0.0210467
jnk_pt183y185	0.66672	FALSE	0.75006
jnk2	0.487748	FALSE	0.576152
ku80	0.628987	FALSE	0.711847
lck	0.234276	FALSE	0.325574
lkb1	0.000417477	TRUE	0.00167879
mapk_pt202y204	3.77721e-06	TRUE	4.19936e-05
mek1	3.07921e-05	TRUE	0.00020068
mek1_ps217s221	0.000340749	TRUE	0.00146367
mig6	0.0003716	TRUE	0.00156072
mre11	9.94911e-09	TRUE	2.69135e-07
mtor	0.13909	FALSE	0.210345
mtor_ps2448	0.0156277	TRUE	0.03602
ncadherin	0.0878898	FALSE	0.151011
nfkbp65_ps536	1.11411e-06	TRUE	1.91424e-05
nf2	0.120656	FALSE	0.186917
notch1	0.00022461	TRUE	0.00108849
pcadherin	0.0451548	FALSE	0.0873561
p27	2.34788e-05	TRUE	0.000164303
p27_pt157	0.962879	FALSE	0.978409
p38mapk	0.496492	FALSE	0.582839
p38_pt180y182	0.00249297	TRUE	0.00812364
p53	0.0532301	FALSE	0.100605
p70s6k	0.000317475	TRUE	0.00142864
p70s6k_pt389	0.072952	FALSE	0.128859
p90rsk_pt359s363	0.236733	FALSE	0.326588
pai1	3.58961e-06	TRUE	4.19936e-05
paxillin	0.0452958	FALSE	0.0873561
pcna	0.53225	FALSE	0.617149
pdk1_ps241	0.334089	FALSE	0.435467
pea15	1.07558e-05	TRUE	9.44197e-05
pi3kp110alpha	2.26421e-10	TRUE	2.13968e-08
pkcalpha	0.108074	FALSE	0.176087
pkcalpha_ps657	0.114721	FALSE	0.182204
pkcdelta_ps664	0.0710815	FALSE	0.12674
pr	1.99431e-05	TRUE	0.000145155
pras40_pt246	0.000100131	TRUE	0.000540707
pten	0.0154031	TRUE	0.0359407
rad50	0.184763	FALSE	0.264547
rad51	2.68531e-06	TRUE	3.90402e-05
rb_ps807s811	1.44523e-08	TRUE	3.41435e-07
s6	0.760027	FALSE	0.810672
s6_ps235s236	0.894139	FALSE	0.932432
s6_ps240s244	0.84221	FALSE	0.88432
shc_py317	0.00655571	TRUE	0.018221
smad1	0.144656	FALSE	0.215276
smad3	0.24021	FALSE	0.328984
smad4	2.43412e-05	TRUE	0.000164303
src	0.0357261	FALSE	0.0718322
src_py416	3.96898e-05	TRUE	0.00024198
src_py527	1.49609e-05	TRUE	0.00012294
stat3_py705	0.413194	FALSE	0.510416
stat5alpha	0.0698848	FALSE	0.12674
stathmin	1.1493e-07	TRUE	2.41354e-06
syk	0.424767	FALSE	0.521305
tuberin	0.016602	TRUE	0.0373545
vegfr2	0.242249	FALSE	0.329389
xrcc1	0.403956	FALSE	0.505614
yap	1.26535e-09	TRUE	5.97876e-08
yap_ps127	0.996897	FALSE	0.996897
yb1	0.0024711	TRUE	0.00812364
yb1_ps102	0.00119707	TRUE	0.00404012
x4ebp1_pt70	6.80569e-05	TRUE	0.000401961
araf_ps299	0.00970042	TRUE	0.0251148
annexinvii	0.000834925	TRUE	0.00303463
braf	0.000973345	TRUE	0.00347099
bad_ps112	0.0232897	FALSE	0.0511831
bap1c4	0.258463	FALSE	0.348926
cd20	0.0595195	FALSE	0.111378
cycline2	0.356215	FALSE	0.457991
ets1	0.0463178	FALSE	0.0884249
eif4g	0.000403012	TRUE	0.00165585
fasn	0.711846	FALSE	0.786778
foxo3a_ps318s321	0.750521	FALSE	0.810672
foxm1	0.976601	FALSE	0.987046
g6pd	0.0251145	FALSE	0.053333
gapdh	0.0122951	TRUE	0.0297921
gsk3_ps9	4.69876e-06	TRUE	4.9337e-05
heregulin	0.0030439	TRUE	0.00958829
myh11	0.21042	FALSE	0.296786
myosiniia_ps1943	0.0858987	FALSE	0.148944
nras	1.83661e-06	TRUE	2.89266e-05
ndrg1_pt346	0.105385	FALSE	0.174717
p21	0.726627	FALSE	0.796428
p27_pt198	0.0704766	FALSE	0.12674
p90rsk	0.957838	FALSE	0.978409
pdcd4	9.5539e-06	TRUE	9.02844e-05
pdk1	0.433134	FALSE	0.528144
pea15_ps116	1.09907e-05	TRUE	9.44197e-05
pi3kp85	0.0121213	TRUE	0.0297813
pkcpanbetaii_ps660	0.000273961	TRUE	0.00129447
prdx1	0.00316828	TRUE	0.00981647
rab11	0.345505	FALSE	0.447263
rab25	0.0327817	FALSE	0.0680852
raptor	0.00503578	TRUE	0.0148713
rbm15	0.00418289	TRUE	0.0125487
rictor	0.0809007	FALSE	0.141576
rictor_pt1135	1.38081e-07	TRUE	2.60973e-06
scd1	0.000106455	TRUE	0.000548751
sf2	3.12308e-06	TRUE	4.19936e-05
taz	0.00629496	TRUE	0.0180265
tigar	0.00713062	TRUE	0.0192527
transglutaminase	0.448868	FALSE	0.543821
tfrc	0.118824	FALSE	0.185601
tsc1	0.375758	FALSE	0.479853
tuberin_pt1462	0.000520062	TRUE	0.00201815
vhl	0.172803	FALSE	0.249311
xbp1	0.142157	FALSE	0.213235
acetylatubulinlys40	0.0211135	TRUE	0.0469466
p62lckligand	0.0243862	FALSE	0.0525356
x1433beta	0.116405	FALSE	0.183337
x1433zeta	0.760225	FALSE	0.810672
acvrl1	0.00335824	TRUE	0.0102372
diras3	0.00103508	TRUE	0.00362278
annexin1	0.0165452	TRUE	0.0373545
prex1	0.401639	FALSE	0.505614
ercc1	0.0135141	TRUE	0.0323311
msh2	0.000107427	TRUE	0.000548751
msh6	0.0108022	TRUE	0.0272214
smac	0.987161	FALSE	0.992412
