## Supplementary table 9 for "Identification and characterization of four bacteriome- and mycobiome-derived subtypes in tumour and adjacent mucosa tissue of colorectal cancer patients"

### Sheet: supplementary_table_9
Variable	Level	Missing [n]	Overall [n]	C1	C2	C3	C4	P-value
n			605	295	208	59	43
Stage, n (%)	1	20	104 (18)	49 (17)	46 (22)	6 (11)	3 (7)	0.099
	2		220 (38)	100 (36)	78 (38)	25 (45)	17 (41)
	3		175 (30)	94 (33)	51 (25)	19 (34)	11 (27)
	4		86 (15)	38 (14)	32 (15)	6 (11)	10 (24)
T stage, n (%)	T1	1	21 (3)	7 (2)	11 (5)	2 (3)	1 (2)	0.02
	T2		102 (17)	50 (17)	43 (21)	6 (10)	3 (7)
	T3		414 (69)	200 (68)	138 (66)	47 (80)	29 (67)
	T4		67 (11)	37 (13)	16 (8)	4 (7)	10 (23)
N stage, n (%)	N0	3	343 (57)	161 (55)	128 (62)	34 (58)	20 (47)	0.548
	N1		145 (24)	72 (25)	45 (22)	16 (27)	12 (28)
	N2		114 (19)	59 (20)	35 (17)	9 (15)	11 (26)
M stage, n (%)	M0	72	448 (84)	211 (85)	174 (84)	41 (87)	22 (69)	0.104
	M1		85 (16)	37 (15)	32 (16)	6 (13)	10 (31)
Age, median [Q1,Q3]		0	68 [58,76]	66 [57,74]	70 [63,78]	68 [54,77]	60 [51,77]	<0.001
Sex, n (%)	female	0	283 (47)	132 (45)	100 (48)	32 (54)	19 (44)	0.559
	male		322 (53)	163 (55)	108 (52)	27 (46)	24 (56)
BMI, n (%)	under-weight	304	5 (2)	2 (1)		2 (5)	1 (3)	0.088
	normal-weight		92 (31)	58 (27)	5 (31)	18 (41)	11 (37)
	over-weight		116 (39)	89 (42)	7 (44)	13 (30)	7 (23)
	obese		81 (27)	58 (27)	4 (25)	11 (25)	8 (27)
	severely-obese		7 (2)	4 (2)			3 (10)
Resection margins, n (%)	R0	161	438 (99)	207 (98)	170 (99)	39 (100)	22 (100)	0.717
	R1_or_R2		6 (1)	4 (2)	2 (1)
Cancer type, n (%)	COAD	0	440 (73)	209 (71)	137 (66)	55 (93)	39 (91)	<0.001
	READ		165 (27)	86 (29)	71 (34)	4 (7)	4 (9)
Tumor location, n (%)	distal	18	170 (29)	82 (29)	59 (29)	14 (25)	15 (35)	<0.001
	proximal		258 (44)	124 (43)	73 (36)	36 (65)	25 (58)
	rectal		159 (27)	81 (28)	70 (35)	5 (9)	3 (7)
Lymphovascular invasion, n (%)	no	59	324 (59)	179 (67)	85 (44)	36 (71)	24 (71)	<0.001
	yes		222 (41)	87 (33)	110 (56)	15 (29)	10 (29)
Perineural invasion, n (%)	no	374	171 (74)	119 (75)	8 (89)	21 (60)	23 (79)	0.16
	yes		60 (26)	39 (25)	1 (11)	14 (40)	6 (21)
Vascular invasion, n (%)	no	80	396 (75)	199 (77)	130 (72)	43 (84)	24 (71)	0.246
	yes		129 (25)	60 (23)	51 (28)	8 (16)	10 (29)
History of colon polyps, n (%)	no	86	359 (69)	181 (75)	118 (58)	35 (78)	25 (86)	<0.001
	yes		160 (31)	60 (25)	86 (42)	10 (22)	4 (14)
History other malignancy, n (%)	no	0	532 (88)	274 (93)	165 (79)	54 (92)	39 (91)	<0.001
	yes		73 (12)	21 (7)	43 (21)	5 (8)	4 (9)
Mucinous status, n (%)	mucinous	11	72 (12)	33 (11)	25 (12)	6 (11)	8 (19)	0.566
	non_mucinous		522 (88)	259 (89)	177 (88)	51 (89)	35 (81)
Microsatellite status, n (%)	MSI	42	90 (16)	43 (15)	28 (16)	10 (17)	9 (21)	0.807
	MSS		473 (84)	241 (85)	149 (84)	49 (83)	34 (79)
KRAS status, n (%)	mutant	73	225 (42)	126 (45)	54 (36)	25 (42)	20 (47)	0.239
	wild_type		307 (58)	152 (55)	98 (64)	34 (58)	23 (53)
BRAF status, n (%)	mutant	73	62 (12)	32 (12)	15 (10)	10 (17)	5 (12)	0.555
	wild_type		470 (88)	246 (88)	137 (90)	49 (83)	38 (88)
TP53 status, n (%)	mutant	73	320 (60)	182 (65)	71 (47)	40 (68)	27 (63)	0.001
	wild_type		212 (40)	96 (35)	81 (53)	19 (32)	16 (37)
CMS subtyping, n (%)	CMS1	0	81 (13)	42 (14)	27 (13)	6 (10)	6 (14)	0.233
	CMS2		244 (40)	115 (39)	89 (43)	26 (44)	14 (33)
	CMS3		77 (13)	34 (12)	26 (12)	12 (20)	5 (12)
	CMS4		145 (24)	78 (26)	40 (19)	11 (19)	16 (37)
	NOLBL		58 (10)	26 (9)	26 (12)	4 (7)	2 (5)
CRIS subtyping, n (%)	CRIS-A	5	153 (26)	74 (25)	53 (26)	15 (25)	11 (26)	0.63
	CRIS-B		83 (14)	45 (15)	24 (12)	6 (10)	8 (19)
	CRIS-C		154 (26)	67 (23)	65 (32)	15 (25)	7 (16)
	CRIS-D		98 (16)	52 (18)	29 (14)	9 (15)	8 (19)
	CRIS-E		110 (18)	54 (18)	33 (16)	14 (24)	9 (21)
	NOLBL		2 (0)	2 (1)
