## Supplementary table 11 for "Identification and characterization of four bacteriome- and mycobiome-derived subtypes in tumour and adjacent mucosa tissue of colorectal cancer patients"

### Sheet: supplementary_table_11
Protein	Unadjusted P-value	Is significant	FDR-BH adjusted P-value
x1433epsilon	4.10264e-59	TRUE	7.754e-58
x4ebp1	1.66274e-26	TRUE	7.14221e-26
x4ebp1_ps65	1.62601e-12	TRUE	2.76861e-12
x4ebp1_pt37t46	2.24177e-08	TRUE	3.1154e-08
x53bp1	1.0682e-14	TRUE	2.06011e-14
acc_ps79	7.44975e-07	TRUE	9.7778e-07
acc1	8.91285e-18	TRUE	2.07967e-17
akt	2.29176e-07	TRUE	3.07194e-07
akt_ps473	5.489e-23	TRUE	1.82004e-22
akt_pt308	2.10537e-15	TRUE	4.18859e-15
ampkalpha	5.40228e-29	TRUE	2.75954e-28
ampk_pt172	0.0172836	TRUE	0.0183517
ar	4.24176e-16	TRUE	9.00778e-16
asns	3.18495e-10	TRUE	4.93405e-10
atm	5.20294e-25	TRUE	2.09225e-24
bak	1.17982e-15	TRUE	2.42377e-15
bax	5.33025e-11	TRUE	8.68463e-11
bcl2	2.21921e-22	TRUE	6.87593e-22
bclxl	5.39659e-14	TRUE	9.80726e-14
beclin	9.63962e-29	TRUE	4.55472e-28
betacatenin	8.44972e-59	TRUE	1.45182e-57
bid	7.51441e-11	TRUE	1.20358e-10
bim	3.8016e-08	TRUE	5.24455e-08
cjun_ps73	0.000966913	TRUE	0.00108134
ckit	3.66756e-52	TRUE	4.3323e-51
cmet_py1235	9.48467e-05	TRUE	0.000112742
cmyc	1.44331e-08	TRUE	2.02064e-08
craf	0.000862722	TRUE	0.000970562
craf_ps338	1.52377e-65	TRUE	5.75986e-64
caspase7cleavedd198	1.35055e-06	TRUE	1.76037e-06
caveolin1	0.287614	FALSE	0.295429
cd31	2.74878e-14	TRUE	5.09334e-14
cd49b	4.50308e-08	TRUE	6.16726e-08
cdk1	2.52647e-07	TRUE	3.36269e-07
chk1	1.13561e-72	TRUE	1.07315e-70
chk1_ps345	8.23108e-25	TRUE	3.24099e-24
chk2	2.43509e-22	TRUE	7.30528e-22
chk2_pt68	2.00724e-57	TRUE	2.91822e-56
ciap	2.60934e-18	TRUE	6.24259e-18
claudin7	9.25701e-30	TRUE	4.99879e-29
collagenvi	0.00369282	TRUE	0.0040578
cyclinb1	8.74275e-23	TRUE	2.80064e-22
cyclind1	7.12088e-15	TRUE	1.38747e-14
cycline1	0.000744811	TRUE	0.000842929
dj1	5.69609e-11	TRUE	9.20137e-11
dvl3	0.400153	FALSE	0.406607
ecadherin	1.77223e-50	TRUE	1.86084e-49
eef2	4.1709e-47	TRUE	4.14895e-46
eef2k	1.99177e-14	TRUE	3.80246e-14
egfr	2.8309e-21	TRUE	7.86825e-21
egfr_py1068	3.08644e-05	TRUE	3.7879e-05
egfr_py1173	3.48932e-06	TRUE	4.48627e-06
eif4e	1.86631e-15	TRUE	3.75248e-15
eralpha	1.12078e-59	TRUE	2.35363e-58
eralpha_ps118	6.07198e-24	TRUE	2.08655e-23
erk2	5.31328e-17	TRUE	1.20989e-16
fibronectin	8.38062e-05	TRUE	0.000100249
foxo3a	3.85927e-21	TRUE	1.042e-20
gab2	1.04734e-09	TRUE	1.54646e-09
gata3	0.323402	FALSE	0.330394
gsk3alphabeta	1.25702e-08	TRUE	1.78629e-08
gsk3alphabeta_ps21s9	3.29592e-21	TRUE	9.02794e-21
her2	1.81884e-24	TRUE	6.74042e-24
her2_py1248	0.0141552	TRUE	0.0152007
her3	0.405369	FALSE	0.409705
her3_py1298	6.23407e-40	TRUE	4.71296e-39
hsp70	0.0324302	TRUE	0.0340517
igfbp2	3.75623e-43	TRUE	3.38061e-42
inpp4b	0.776213	FALSE	0.776213
irs1	5.4672e-22	TRUE	1.61453e-21
jnk_pt183y185	1.91479e-56	TRUE	2.58497e-55
jnk2	0.0149373	TRUE	0.01595
ku80	6.06132e-22	TRUE	1.76245e-21
lck	2.65632e-26	TRUE	1.11566e-25
lkb1	3.98227e-62	TRUE	1.07521e-60
mapk_pt202y204	8.05041e-05	TRUE	9.75338e-05
mek1	2.68034e-23	TRUE	9.04616e-23
mek1_ps217s221	1.46457e-22	TRUE	4.61341e-22
mig6	4.19044e-10	TRUE	6.43896e-10
mre11	2.72787e-58	TRUE	4.29639e-57
mtor	0.00192863	TRUE	0.00214418
mtor_ps2448	2.05044e-11	TRUE	3.39941e-11
ncadherin	3.41862e-14	TRUE	6.27299e-14
nfkbp65_ps536	6.68923e-29	TRUE	3.32701e-28
nf2	9.44442e-16	TRUE	1.96153e-15
notch1	2.41388e-24	TRUE	8.608e-24
pcadherin	4.59785e-10	TRUE	7.00802e-10
p27	9.95718e-21	TRUE	2.61376e-20
p27_pt157	6.23182e-10	TRUE	9.27413e-10
p38mapk	0.00360342	TRUE	0.00398273
p38_pt180y182	5.97327e-10	TRUE	8.9599e-10
p53	1.73969e-05	TRUE	2.1775e-05
p70s6k	8.17835e-05	TRUE	9.84527e-05
p70s6k_pt389	1.83531e-46	TRUE	1.73436e-45
p90rsk_pt359s363	0.0003902	TRUE	0.000449681
pai1	3.01375e-24	TRUE	1.05481e-23
paxillin	0.0106001	TRUE	0.0114481
pcna	9.00195e-32	TRUE	5.86679e-31
pdk1_ps241	4.70097e-06	TRUE	5.96297e-06
pea15	2.0629e-14	TRUE	3.89889e-14
pi3kp110alpha	9.84545e-77	TRUE	1.86079e-74
pkcalpha	2.63902e-33	TRUE	1.84731e-32
pkcalpha_ps657	2.28368e-27	TRUE	1.00376e-26
pkcdelta_ps664	2.69087e-68	TRUE	1.27144e-66
pr	2.31067e-05	TRUE	2.85435e-05
pras40_pt246	0.0865206	FALSE	0.0903447
pten	6.64827e-14	TRUE	1.19669e-13
rad50	1.63944e-17	TRUE	3.7787e-17
rad51	1.3997e-69	TRUE	8.81809e-68
rb_ps807s811	0.189012	FALSE	0.196281
s6	1.53404e-15	TRUE	3.11757e-15
s6_ps235s236	0.000428851	TRUE	0.000491229
s6_ps240s244	1.15237e-21	TRUE	3.25072e-21
shc_py317	1.15996e-16	TRUE	2.57921e-16
smad1	3.52714e-06	TRUE	4.50425e-06
smad3	0.00615992	TRUE	0.00669095
smad4	1.83373e-10	TRUE	2.86425e-10
src	0.000377899	TRUE	0.000438178
src_py416	5.66598e-13	TRUE	9.8245e-13
src_py527	1.59022e-05	TRUE	2.00367e-05
stat3_py705	0.754104	FALSE	0.758115
stat5alpha	2.17766e-16	TRUE	4.78579e-16
stathmin	4.5611e-63	TRUE	1.43675e-61
syk	1.65187e-13	TRUE	2.9178e-13
tuberin	2.91975e-07	TRUE	3.85897e-07
vegfr2	2.62843e-16	TRUE	5.71004e-16
xrcc1	6.36022e-08	TRUE	8.64807e-08
yap	7.92754e-23	TRUE	2.58328e-22
yap_ps127	1.87893e-05	TRUE	2.3363e-05
yb1	1.72206e-24	TRUE	6.50937e-24
yb1_ps102	2.08412e-14	TRUE	3.89999e-14
x4ebp1_pt70	1.95727e-54	TRUE	2.46617e-53
araf_ps299	1.33367e-12	TRUE	2.29149e-12
annexinvii	1.62085e-25	TRUE	6.65958e-25
braf	0.000637613	TRUE	0.000725956
bad_ps112	0.199072	FALSE	0.205599
bap1c4	2.90403e-09	TRUE	4.18979e-09
cd20	6.7808e-09	TRUE	9.70887e-09
cycline2	7.0525e-29	TRUE	3.41775e-28
ets1	1.78686e-11	TRUE	2.98864e-11
eif4g	5.13559e-20	TRUE	1.27714e-19
fasn	2.4339e-22	TRUE	7.30528e-22
foxo3a_ps318s321	3.16045e-11	TRUE	5.19413e-11
foxm1	2.48087e-30	TRUE	1.37907e-29
g6pd	5.38442e-10	TRUE	8.14124e-10
gapdh	1.27846e-29	TRUE	6.71193e-29
gsk3_ps9	1.80724e-07	TRUE	2.43978e-07
heregulin	1.06257e-34	TRUE	7.72404e-34
myh11	0.0282418	TRUE	0.0298196
myosiniia_ps1943	3.87721e-33	TRUE	2.61712e-32
nras	7.31804e-17	TRUE	1.64656e-16
ndrg1_pt346	0.000125236	TRUE	0.000147935
p21	3.26741e-12	TRUE	5.51376e-12
p27_pt198	2.03695e-20	TRUE	5.20249e-20
p90rsk	0.000332491	TRUE	0.000387906
pdcd4	5.04335e-20	TRUE	1.27093e-19
pdk1	2.04953e-42	TRUE	1.76073e-41
pea15_ps116	1.69313e-20	TRUE	4.38358e-20
pi3kp85	6.56696e-20	TRUE	1.61189e-19
pkcpanbetaii_ps660	1.18117e-31	TRUE	7.20133e-31
prdx1	9.27882e-22	TRUE	2.65712e-21
rab11	3.66144e-16	TRUE	7.86377e-16
rab25	8.98748e-11	TRUE	1.42742e-10
raptor	1.23292e-09	TRUE	1.80637e-09
rbm15	1.59649e-50	TRUE	1.77492e-49
rictor	6.30197e-18	TRUE	1.48884e-17
rictor_pt1135	4.08728e-61	TRUE	9.65619e-60
scd1	2.59847e-15	TRUE	5.11574e-15
sf2	4.54674e-05	TRUE	5.54409e-05
taz	0.00576204	TRUE	0.00629494
tigar	6.09601e-31	TRUE	3.49135e-30
transglutaminase	4.80354e-16	TRUE	1.00874e-15
tfrc	3.2977e-40	TRUE	2.59694e-39
tsc1	1.08235e-28	TRUE	4.98937e-28
tuberin_pt1462	1.33344e-08	TRUE	1.88074e-08
vhl	3.16206e-31	TRUE	1.86759e-30
xbp1	7.21891e-28	TRUE	3.24851e-27
acetylatubulinlys40	0.000287284	TRUE	0.000337246
p62lckligand	4.33359e-13	TRUE	7.58378e-13
x1433beta	5.60745e-21	TRUE	1.49269e-20
x1433zeta	1.81519e-06	TRUE	2.3498e-06
acvrl1	1.03727e-13	TRUE	1.84948e-13
diras3	1.11299e-10	TRUE	1.75296e-10
annexin1	1.8304e-09	TRUE	2.66112e-09
prex1	1.3699e-18	TRUE	3.31937e-18
ercc1	1.40808e-40	TRUE	1.15707e-39
msh2	1.34235e-24	TRUE	5.17762e-24
msh6	2.34768e-24	TRUE	8.5329e-24
smac	1.13079e-31	TRUE	7.12395e-31
