## Supplementary table 12 for "Identification and characterization of four bacteriome- and mycobiome-derived subtypes in tumour and adjacent mucosa tissue of colorectal cancer patients"

### Sheet: Sheet1
				DFS								DSS								OS
				HR	2.5% CI	97.5% CI	N	C-index	Per-term P-value	Per-model P-value	FDR-adjusted per-model P-value	HR	2.5% CI	97.5% CI	N	C-index	Per-term P-value	Per-model P-value	FDR-adjusted per-model P-value	HR	2.5% CI	97.5% CI	N	C-index	Per-term P-value	Per-model P-value	FDR-adjusted per-model P-value
Cohort	Term	Ref level	Level
TCGA-BLCA	cluster						400	0.533755	0.187606	0.187606	0.435064				385	0.543	0.154967	0.154967	0.420625				399	0.527605	0.535592	0.535592	0.784879
		C1	C3	0.674706	0.432602	1.0523						0.595402	0.338629	1.04688						0.81023	0.530381	1.23774
			C4	0.882489	0.555179	1.40277						0.979591	0.57425	1.67105						1.0745	0.697951	1.6542
TCGA-BRCA	cluster						1084	0.545309	0.135552	0.135552	0.409838				1065	0.53802	0.677773	0.677773	0.8272				1084	0.518842	0.953176	0.953176	0.953176
		C1	C2	1.55812	1.06565	2.27817						1.35018	0.808085	2.25594						1.10981	0.749803	1.64268
			C3	1.43433	0.742174	2.77199						1.32004	0.563668	3.09137						0.935757	0.453946	1.92896
			C4	1.27969	0.725177	2.25823						1.20904	0.571757	2.55663						1.03453	0.589996	1.814
TCGA-CESC	cluster						304	0.553121	0.150993	0.150993	0.409838				300	0.522127	0.69659	0.69659	0.8272				304	0.563677	0.619642	0.619642	0.784879
		C1	C3	0.96197	0.56692	1.63231						1.05656	0.586621	1.90296						0.908823	0.545276	1.51475
			C4	1.79061	0.965043	3.32243						1.40959	0.646351	3.07407						1.30339	0.651151	2.60896
TCGA-HNSC	cluster						498	0.535649	0.568809	0.568809	0.708218				473	0.533406	0.848989	0.848989	0.896155				498	0.518958	0.487614	0.487614	0.784879
		C1	C2	0.667005	0.311534	1.42808						0.702498	0.285033	1.73139						0.750412	0.367317	1.53306
			C3	0.890082	0.637215	1.24329						0.952614	0.632266	1.43527						1.18747	0.885639	1.59216
			C4	1.26249	0.589576	2.70344						0.791002	0.250139	2.50135						0.874982	0.358069	2.13812
TCGA-KIRC	cluster						524	0.523486	0.277422	0.277422	0.479184				515	0.541056	0.100532	0.100532	0.38202				526	0.528212	0.0441244	0.0441244	0.191914
		C1	C2	0.811096	0.548968	1.19839						0.737358	0.454178	1.1971						0.831128	0.573844	1.20377
			C4	1.36545	0.768402	2.42641						1.68359	0.893836	3.17112						1.77223	1.07862	2.91185
TCGA-KIRP	cluster						280	0.51983	0.900789	0.900789	0.900789				277	0.609173	0.134012	0.134012	0.420625				281	0.593479	0.123184	0.123184	0.390084
		C1	C3	1.14638	0.587799	2.23579						1.64878	0.723751	3.75607						1.30702	0.65613	2.6036
			C4	1.11722	0.573812	2.17525						0.479245	0.139061	1.65161						0.476617	0.182234	1.24655
TCGA-LGG	cluster						509	0.533287	0.402229	0.402229	0.587873				501	0.54201	0.217218	0.217218	0.515894				509	0.545856	0.0505038	0.0505038	0.191914
		C1	C3	1.08223	0.800508	1.4631						1.03153	0.696965	1.52671						1.04772	0.721719	1.52096
			C4	1.91402	0.78118	4.68968						3.43491	1.06739	11.0538						3.92068	1.56961	9.79336
TCGA-LIHC	cluster						369	0.548457	0.00972742	0.00972742	0.0924104				361	0.604298	1.85688e-05	1.85688e-05	0.000352807				369	0.573963	9.65008e-05	9.65008e-05	0.00183352
		C1	C2	1.11224	0.454385	2.72252						0.383767	0.0531893	2.76893						1.77906	0.824393	3.83927
			C3	0.753594	0.368653	1.54048						0.966536	0.387798	2.40897						0.992072	0.459377	2.14248
			C4	0.545489	0.373998	0.795615						0.203789	0.093153	0.445824						0.368949	0.219719	0.619536
TCGA-LUAD	cluster						504	0.518772	0.596394	0.596394	0.708218				469	0.521605	0.605051	0.605051	0.8272				504	0.524412	0.492628	0.492628	0.784879
		C1	C2	0.813763	0.42633	1.55328						1.00673	0.461327	2.19696						1.1053	0.6087	2.00705
			C3	0.984359	0.729493	1.32827						0.879905	0.575695	1.34487						0.787327	0.565263	1.09663
			C4	1.44056	0.793992	2.61365						1.54809	0.738435	3.24547						0.903571	0.452324	1.80499
TCGA-LUSC	cluster						496	0.54992	0.101739	0.101739	0.38661				443	0.556964	0.0262268	0.0262268	0.166103				495	0.493867	0.866072	0.866072	0.914187
		C1	C2	0.820519	0.51186	1.3153						0.684012	0.340054	1.37588						1.02871	0.721029	1.46768
			C3	1.74882	1.04598	2.92392						2.4314	1.24404	4.75202						1.23875	0.76771	1.99881
			C4	1.65334	0.673299	4.05992						2.254	0.818781	6.20497						1.03733	0.383804	2.80364
TCGA-OV	cluster						339	0.501886	0.680861	0.680861	0.754652				315	0.499567	0.925259	0.925259	0.925259				339	0.519475	0.507638	0.507638	0.784879
		C1	C4	1.06075	0.801844	1.40326						0.98447	0.709608	1.3658						1.10602	0.822559	1.48716
TCGA-PAAD	cluster						175	0.512959	0.391409	0.391409	0.587873				169	0.509505	0.411739	0.411739	0.782304				175	0.521654	0.16316	0.16316	0.442862
		C1	C3	1.45281	0.852175	2.4768						1.4989	0.819	2.74324						1.70598	1.00598	2.89309
			C4	1.17223	0.716837	1.91693						0.964252	0.526149	1.76715						1.08217	0.637423	1.83723
TCGA-PRAD	cluster						496	0.574607	0.00655788	0.00655788	0.0924104				494	0.566802	0.657451	0.657451	0.8272				496	0.626663	0.269429	0.269429	0.639895
		C1	C2	0.723802	0.227278	2.30506						1.0054e-07	0	inf						8.48447e-08	0	inf
			C3	0.242943	0.0885394	0.66661						1.00505e-07	0	inf						8.63588e-08	0	inf
			C4	1.02312	0.619854	1.68876						0.998424	0.110164	9.04875						0.448199	0.0563321	3.56604
TCGA-SARC	cluster						256	0.51109	0.534925	0.534925	0.708218				250	0.52258	0.00519621	0.00519621	0.049364				256	0.514341	0.0421752	0.0421752	0.191914
		C1	C4	0.762494	0.311979	1.86358						4.6809e-08	0	inf						0.213794	0.0297986	1.5339
TCGA-SKCM	cluster						97	0.53581	0.100427	0.100427	0.38661				97	0.530964	0.27988	0.27988	0.590857				97	0.506498	0.602139	0.602139	0.784879
		C1	C3	1.8056	0.913598	3.5685						1.65477	0.678062	4.03836						1.23925	0.559415	2.74524
TCGA-STAD	cluster						368	0.509935	0.714933	0.714933	0.754652				347	0.512872	0.616842	0.616842	0.8272				366	0.514853	0.567012	0.567012	0.784879
		C1	C2	0.690079	0.254358	1.8722						0.623982	0.153226	2.54104						1.31363	0.641332	2.6907
			C4	0.891967	0.433873	1.83373						0.708288	0.258833	1.9382						1.30049	0.715035	2.36531
TCGA-TGCT	cluster						130	0.576216	0.206083	0.206083	0.435064				130	0.588757	0.605414	0.605414	0.8272				130	0.58651	0.843343	0.843343	0.914187
		C1	C4	0.63388	0.310518	1.29398						1.85276	0.167445	20.5007						1.22626	0.162245	9.26821
TCGA-THCA	cluster						491	0.52187	0.276383	0.276383	0.479184				485	0.514168	0.751844	0.751844	0.840297				491	0.542527	0.723823	0.723823	0.85954
		C1	C3	0.734415	0.422882	1.27545						0.783947	0.175214	3.50755						1.20786	0.418804	3.48352
TCGA-UCEC	cluster						533	0.53067	0.0676826	0.0676826	0.38661				531	0.553055	0.0554427	0.0554427	0.263353				533	0.545524	0.0201961	0.0201961	0.191863
		C1	C2	0.708427	0.492062	1.01993						0.593455	0.35183	1.00102						0.597039	0.389908	0.914204
